# Reconstructing prehistoric viral genomes from Neanderthal sequencing data

**DOI:** 10.1101/2023.03.16.532919

**Authors:** Renata C. Ferreira, Gustavo V. Alves, Marcello Ramon, Fernando Antoneli, Marcelo R. S. Briones

## Abstract

DNA viruses that produce persistent infections have been proposed as potential causes for the extinction of Neanderthals and therefore, the identification of viral genome remnants in Neanderthal sequence reads is an initial step to address this hypothesis. Here, as proof of concept, we searched for viral remnants in sequence reads of Neanderthal genome data by mapping to adenovirus, herpesvirus and papillomavirus, which are double stranded DNA viruses that may establish lifelong latency and can, produce persistent infections. The reconstructed ancient viral genomes of adenovirus, herpesvirus and papillomavirus revealed conserved segments, with nucleotide identity to extant viral genomes, and variable regions in coding regions with substantial divergence to extant close relatives. Sequence reads mapped to extant viral genomes showed deamination patterns of ancient DNA and that these ancient viral genomes showed divergence consistent with the age of these samples (≈50,000 years) and viral evolutionary rates (10^-5^ to 10^-8^ substitutions/site/year). Analysis of random effects shows that the Neanderthal mapping to genomes of extant persistent viruses is above the expected by random similarities of short reads. Also, negative control with a nonpersistent DNA virus does not yield statistically significant assemblies. This work demonstrates the feasibility of identifying viral genome remnants in archaeological samples with signal-to-noise assessment.
