## Supplementary material for "Reconstructing prehistoric viral genomes from Neanderthal sequencing data": Supplementary Table 7 - Adenovirus HAdV-7-N1 Bayesian patristic identity.csv

Supplementary Table 7 - Adenovirus Bayesian patristic identity (%)
	Chimpanzee_adenovirus_Y25_(gb_NC017825.1)	HAdV-7-N1_(Query_39669)	Human_adenovirus_E_(gb_NC003266.2)	Human_adenovirus_B2_(gb_NC011202.1)	Human_adenovirus_type 35_(gb_AC000019.1)	Human_adenovirus_type 7_(gb_AC000018.1)	Human_adenovirus 7_(gb_JF800905.1)	Human_adenovirus 7_(gb_KP670857.1)	Human_adenovirus 7_(gb_KP670860.1)	Human_adenovirus 7_(gb_KP670856.2)	Human_adenovirus 7_(gb_KP670855.2)	Human_adenovirus 7_(gb_MK492255.1)	Human_mastadenovirus_B_(gb_MK836313.1)	Human_adenovirus 7_(gb_KC857700.1)	Human_adenovirus 7_(gb_KP670858.1)	Human_adenovirus_B1_(gb_NC011203.1)	Human_adenovirus_B2_(gb_NC010956.1)
Chimpanzee_adenovirus_Y25_(gb_NC017825.1)		68.053	90.787	67.964	67.85	70.751	71.045	71.045	71.045	71.042	71.039	71.037	71.037	71.028	71.031	71.019	67.274
HAdV-7-N1_(Query_39669)	68.053		67.666	79.375	78.674	93.168	94.821	94.821	94.821	94.818	94.815	94.809	94.812	94.804	94.806	90.554	60.987
Human_adenovirus_E_(gb_NC003266.2)	90.787	67.666		67.717	67.679	70.341	70.647	70.647	70.647	70.644	70.641	70.641	70.641	70.636	70.633	70.699	66.435
Human_adenovirus_B2_(gb_NC011202.1)	67.964	79.375	67.717		98.119	83.112	83.308	83.308	83.308	83.305	83.302	83.299	83.299	83.299	83.299	82.364	61.154
Human_adenovirus_type 35_(gb_AC000019.1)	67.85	78.674	67.679	98.119		82.342	82.556	82.556	82.556	82.553	82.55	82.547	82.547	82.553	82.547	82.204	61.089
Human_adenovirus_type 7_(gb_AC000018.1)	70.751	93.168	70.341	83.112	82.342		98.157	98.157	98.157	98.154	98.152	98.146	98.149	98.14	98.143	95.237	63.046
Human_adenovirus 7_(gb_JF800905.1)	71.045	94.821	70.647	83.308	82.556	98.157		100	100	99.997	99.994	99.988	99.991	99.983	99.986	95.316	63.501
Human_adenovirus 7_(gb_KP670857.1)	71.045	94.821	70.647	83.308	82.556	98.157	100		100	99.997	99.994	99.988	99.991	99.983	99.986	95.316	63.501
Human_adenovirus 7_(gb_KP670860.1)	71.045	94.821	70.647	83.308	82.556	98.157	100	100		99.997	99.994	99.988	99.991	99.983	99.986	95.316	63.501
Human_adenovirus 7_(gb_KP670856.2)	71.042	94.818	70.644	83.305	82.553	98.154	99.997	99.997	99.997		99.997	99.991	99.994	99.98	99.983	95.313	63.501
Human_adenovirus 7_(gb_KP670855.2)	71.039	94.815	70.641	83.302	82.55	98.152	99.994	99.994	99.994	99.997		99.994	99.997	99.977	99.98	95.31	63.499
Human_adenovirus 7_(gb_MK492255.1)	71.037	94.809	70.641	83.299	82.547	98.146	99.988	99.988	99.988	99.991	99.994		99.997	99.971	99.974	95.307	63.496
Human_mastadenovirus_B_(gb_MK836313.1)	71.037	94.812	70.641	83.299	82.547	98.149	99.991	99.991	99.991	99.994	99.997	99.997		99.974	99.977	95.307	63.496
Human_adenovirus 7_(gb_KC857700.1)	71.028	94.804	70.636	83.299	82.553	98.14	99.983	99.983	99.983	99.98	99.977	99.971	99.974		99.968	95.305	63.496
Human_adenovirus 7_(gb_KP670858.1)	71.031	94.806	70.633	83.299	82.547	98.143	99.986	99.986	99.986	99.983	99.98	99.974	99.977	99.968		95.302	63.488
Human_adenovirus_B1_(gb_NC011203.1)	71.019	90.554	70.699	82.364	82.204	95.237	95.316	95.316	95.316	95.313	95.31	95.307	95.307	95.305	95.302		63.576
Human_adenovirus_B2_(gb_NC010956.1)	67.274	60.987	66.435	61.154	61.089	63.046	63.501	63.501	63.501	63.501	63.499	63.496	63.496	63.496	63.488	63.576
