## Supplementary material for "Reconstructing prehistoric viral genomes from Neanderthal sequencing data": Supplementary Table 8 - Herpesvirus HSV1-N1 Bayesian patristic identity.csv

Supplementary Table 8 - Herpesvirus Bayesian patristic identity (%)
	Chimpanzee_alpha-1_herpesvirus_strain_105640_(gb_NC023677.1)	Human_herpesvirus_2_strain_HG52_(gb_NC001798.2)	Human_herpesvirus_1_strain_17_(gb_NC001806.2)	Human_herpesvirus_1_isolate_2158_2007_(emb_LT594106.1)	Human_alphaherpesvirus_1_HSV1-v76_d266_(gb_OP297882.1)	Human-alphaherpesvirus_1_HSV-v29_site13_day2_(gb_MG708290.1)	Human_alphaherpesvirus 1_HSV1-San-Francisco-USA-1980-EKN_(gb_ON960056.1)	Human_herpesvirus_1_CJ994_(gb_KR011283.1)	Human_herpesvirus_1_82S_(gb_KR011307.1)	Human_alphaherpesvirus_1_914-H2_(gb_KX265031.1)	Human_alphaherpesvirus_1_914-E3_(gb_KX265037.1)	Human_alphaherpesvirus 1_HSV1-San-Francisco-USA-1979-DAB1_(gb_ON960057.1)	HSV1-N1_(Query_30221)	Human_herpesvirus_3_(gb_NC001348.1)	Human_herpesvirus_8_(gb_NC009333.1)	Human_herpesvirus_4_(gb_NC009334.1)	Human_herpesvirus_7_(gb_NC001716.2)
Chimpanzee_alpha-1_herpesvirus_strain_105640_(gb_NC023677.1)		88.401	72.192	71.561	71.519	71.545	70.817	71.859	72.048	72.113	72.025	71.618	69.326	22.837	24.641	26.79	22.074
Human_herpesvirus_2_strain_HG52_(gb_NC001798.2)	88.401		71.907	71.392	71.348	71.378	70.561	71.402	71.606	71.833	71.728	71.446	68.951	22.689	24.66	27.028	21.819
Human_herpesvirus_1_strain_17_(gb_NC001806.2)	72.192	71.907		96.368	96.087	96.023	94.618	96.4	96.702	96.813	96.839	96.468	92.558	23.059	24.905	27.189	22.266
Human_herpesvirus_1_isolate_2158_2007_(emb_LT594106.1)	71.561	71.392	96.368		98.605	98.2	96.718	96.898	97.248	97.536	97.566	97.346	92.966	23.022	24.867	26.978	22.156
Human_alphaherpesvirus_1_HSV1-v76_d266_(gb_OP297882.1)	71.519	71.348	96.087	98.605		98.174	96.664	96.936	97.208	97.367	97.437	97.387	92.902	23.023	24.836	26.952	22.135
Human-alphaherpesvirus_1_HSV-v29_site13_day2_(gb_MG708290.1)	71.545	71.378	96.023	98.2	98.174		96.894	96.846	97.213	97.252	97.343	97.199	92.659	23.027	24.866	26.927	22.122
Human_alphaherpesvirus 1_HSV1-San-Francisco-USA-1980-EKN_(gb_ON960056.1)	70.817	70.561	94.618	96.718	96.664	96.894		95.227	95.573	95.688	95.732	95.899	91.023	22.689	24.496	26.514	21.877
Human_herpesvirus_1_CJ994_(gb_KR011283.1)	71.859	71.402	96.4	96.898	96.936	96.846	95.227		99.214	98.91	98.75	97.487	93.054	23.06	24.856	26.976	22.183
Human_herpesvirus_1_82S_(gb_KR011307.1)	72.048	71.606	96.702	97.248	97.208	97.213	95.573	99.214		99.174	99.013	97.733	93.327	23.053	24.907	27.035	22.244
Human_alphaherpesvirus_1_914-H2_(gb_KX265031.1)	72.113	71.833	96.813	97.536	97.367	97.252	95.688	98.91	99.174		99.49	97.928	93.513	23.101	24.943	27.078	22.252
Human_alphaherpesvirus_1_914-E3_(gb_KX265037.1)	72.025	71.728	96.839	97.566	97.437	97.343	95.732	98.75	99.013	99.49		97.944	93.524	23.08	24.939	27.077	22.243
Human_alphaherpesvirus 1_HSV1-San-Francisco-USA-1979-DAB1_(gb_ON960057.1)	71.618	71.446	96.468	97.346	97.387	97.199	95.899	97.487	97.733	97.928	97.944		93.135	23.094	24.855	27.016	22.172
HSV1-N1_(Query_30221)	69.326	68.951	92.558	92.966	92.902	92.659	91.023	93.054	93.327	93.513	93.524	93.135		22.791	24.704	26.934	21.975
Human_herpesvirus_3_(gb_NC001348.1)	22.837	22.689	23.059	23.022	23.023	23.027	22.689	23.06	23.053	23.101	23.08	23.094	22.791		29.264	27.801	26.595
Human_herpesvirus_8_(gb_NC009333.1)	24.641	24.66	24.905	24.867	24.836	24.866	24.496	24.856	24.907	24.943	24.939	24.855	24.704	29.264		35.529	26.965
Human_herpesvirus_4_(gb_NC009334.1)	26.79	27.028	27.189	26.978	26.952	26.927	26.514	26.976	27.035	27.078	27.077	27.016	26.934	27.801	35.529		27.306
Human_herpesvirus_7_(gb_NC001716.2)	22.074	21.819	22.266	22.156	22.135	22.122	21.877	22.183	22.244	22.252	22.243	22.172	21.975	26.595	26.965	27.306
