## Supplementary material for "Reconstructing prehistoric viral genomes from Neanderthal sequencing data": Supplementary Table 9 - Papillomavirus HPV12-N1 Bayesian patristic identity.csv

Supplementary Table 9 - N-papillomavirus Bayesian patristic identity (%)
	Rhesus_monkey_papillomavirus_(gb_NC001678.1)	Human_papillomavirus_type_178_(gb_NC023891.1)	Human_papillomavirus_type_132_(gb_NC014955.1)	Human_papillomavirus_type_96_(gb_NC_005134.2)	Human_papillomavirus_type_5_(gb_NC001531.1)	Human_papillomavirus_type_5b_(dbj_D90252.1)	Human_papillomavirus_type_5_isolate_S401_(gb_JN211194.1)	N-papillomavirus_(Query_220821)	Human_papillomavirus_RTRX7_(gb_U85660.1)	Human_papillomavirus_mSK144_(gb_MH777286.2)	Human_papillomavirus_type_105_(emb_FM955841.1)	Human_papillomavirus_type_99_(emb_FM955838.1)	Human_papillomavirus_type_8_(gb_M12737.1)	Human_papillomavirus_type_49_(gb_NC001591.1)	Human_papillomavirus_type_9_(gb_NC001596.1)
Rhesus_monkey_papillomavirus_(gb_NC001678.1)		39.939	39.011	41.345	40.826	42.538	42.551	40.106	41.887	42.105	41.635	41.399	41.56	41.265	40.259
Human_papillomavirus_type_178_(gb_NC023891.1)	39.939		56.288	48.091	46.969	48.766	48.766	45.688	47.742	47.868	47.678	47.649	47.442	47.927	47.252
Human_papillomavirus_type_132_(gb_NC014955.1)	39.011	56.288		47.573	47.282	49.003	48.941	45.689	47.001	47.072	47.342	47.698	47.317	47.565	47.139
Human_papillomavirus_type_96_(gb_NC_005134.2)	41.345	48.091	47.573		58.92	60.997	60.877	57.684	60.678	60.86	59.757	60.2	60.91	62.132	60.047
Human_papillomavirus_type_5_(gb_NC001531.1)	40.826	46.969	47.282	58.92		90.94	91.297	72.308	75.385	75.561	74.768	74.706	75	60.709	58.387
Human_papillomavirus_type_5b_(dbj_D90252.1)	42.538	48.766	49.003	60.997	90.94		99.205	74.452	77.289	77.336	77.718	77.53	77.825	62.49	60.864
Human_papillomavirus_type_5_isolate_S401_(gb_JN211194.1)	42.551	48.766	48.941	60.877	91.297	99.205		74.289	77.334	77.381	77.874	77.63	77.897	62.605	60.808
N-papillomavirus_(Query_220821)	40.106	45.688	45.689	57.684	72.308	74.452	74.289		82.017	82.183	75.56	74.373	75.486	58.888	55.777
Human_papillomavirus_RTRX7_(gb_U85660.1)	41.887	47.742	47.001	60.678	75.385	77.289	77.334	82.017		98.643	79.859	78.17	79.306	61.708	59.217
Human_papillomavirus_mSK144_(gb_MH777286.2)	42.105	47.868	47.072	60.86	75.561	77.336	77.381	82.183	98.643		80.047	78.261	79.431	61.771	59.309
Human_papillomavirus_type_105_(emb_FM955841.1)	41.635	47.678	47.342	59.757	74.768	77.718	77.874	75.56	79.859	80.047		79.991	78.976	61.08	59.012
Human_papillomavirus_type_99_(emb_FM955838.1)	41.399	47.649	47.698	60.2	74.706	77.53	77.63	74.373	78.17	78.261	79.991		81.6	61.102	58.923
Human_papillomavirus_type_8_(gb_M12737.1)	41.56	47.442	47.317	60.91	75	77.825	77.897	75.486	79.306	79.431	78.976	81.6		61.858	59.382
Human_papillomavirus_type_49_(gb_NC001591.1)	41.265	47.927	47.565	62.132	60.709	62.49	62.605	58.888	61.708	61.771	61.08	61.102	61.858		61.656
Human_papillomavirus_type_9_(gb_NC001596.1)	40.259	47.252	47.139	60.047	58.387	60.864	60.808	55.777	59.217	59.309	59.012	58.923	59.382	61.656
